# An activator of a two-component system controls cell separation and intrinsic drug resistance in *Mycobacterium tuberculosis*

**DOI:** 10.1101/2025.07.16.665149

**Authors:** Liam D. McDonough, Shuqi Li, Vanisha Munsamy-Govender, Celena M. Gwin, Jeremy M. Rock, E. Hesper Rego

## Abstract

Unlike commonly studied rod-shaped bacteria, mycobacteria grow from their poles, requiring precise coordination between division and initiation of new pole growth. The mechanisms that mediate this transition are largely unknown, but likely represent a rich source of drug targets for the treatment of mycobacterial infections, including tuberculosis. Here, we identify TapA (MSMEG_3748/Rv1697) as a key regulator of this transition. TapA interacts with the sensor kinase MtrB at the septum to initiate a signaling cascade that ultimately results in the expression of the essential peptidoglycan hydrolases RipAB, amongst others, at the end of division. Loss of TapA disrupts division, dysregulates pole formation, and sensitizes *Mycobacterium tuberculosis* and other mycobacteria to several first and second-line TB antibiotics, establishing TapA as a potential therapeutic target, and defining a new link between cell cycle progression, envelope remodeling, and intrinsic antibiotic resistance in mycobacteria.
