## Supplementary material for "An activator of a two-component system controls cell separation and intrinsic drug resistance in *Mycobacterium tuberculosis*": Table S1

### Sheet: Sheet1
reference	Gene Symbol	Unique	Total	Total in WT
A0R7G2_PBP1A_MYCS2	ponA1	37	124	0
I7G0H9_I7G0H9_MYCS2	ftsK	24	26	0
I7G1K3_I7G1K3_MYCS2	MSMEG_0317	19	20	0
A0QYQ8_A0QYQ8_MYCS2	MSMEG_3748	14	17	0
A0R596_A0R596_MYCS2	dacB	13	15	0
A0QWT6_A0QWT6_MYCS2	MSMEG_3058	13	14	0
A0R614_A0R614_MYCS2	embB	12	13	0
I7G4H0_I7G4H0_MYCS2	MSMEI_1603	11	25	0
A0QUV6_A0QUV6_MYCS2	etfB	11	12	0
A0R612_A0R612_MYCS2	embC	11	12	0
A0R7I5_A0R7I5_MYCS2	MSMEG_6929	11	11	0
A0QQB2_A0QQB2_MYCS2	MSMEG_0692	10	15	0
A0QNG2_A0QNG2_MYCS2	pknA	10	10	0
I7G7X3_I7G7X3_MYCS2	MSMEI_1023	10	10	0
A0QNG5_A0QNG5_MYCS2	ppp	9	10	0
A0QXB0_A0QXB0_MYCS2	MSMEG_3235	9	9	0
I7GC18_I7GC18_MYCS2	MSMEI_3657	9	9	0
I7G8W3_I7G8W3_MYCS2	MSMEI_3168	8	10	0
A0QQX7_A0QQX7_MYCS2	fadB2	8	10	0
A0QR99_A0QR99_MYCS2	MSMEG_1039	8	9	0
A0R5I3_A0R5I3_MYCS2	MSMEG_6201	8	9	0
A0QYB5_THPA_MYCS2	thpA	8	8	0
A0R261_A0R261_MYCS2	MSMEG_4999	8	8	0
A0QNG1_PKNB_MYCS2	pknB	8	8	0
A0QXC3_A0QXC3_MYCS2	MSMEG_3250	8	8	0
A0R5G6_A0R5G6_MYCS2	MSMEG_6183	7	8	0
I7F4F0_I7F4F0_MYCS2	MSMEI_0037	7	8	0
A0R3I6_A0R3I6_MYCS2	MSMEG_5486	7	7	0
A0QXB2_A0QXB2_MYCS2	MSMEG_3237	7	7	0
I7FRI8_I7FRI8_MYCS2	lpqY	7	7	0
A0QWU8_A0QWU8_MYCS2	MSMEG_3070	6	8	0
I7GBT0_I7GBT0_MYCS2	MSMEI_3551	6	7	0
A0R2C0_A0R2C0_MYCS2	sugC	6	7	0
A0R773_A0R773_MYCS2	MSMEG_6804	6	7	0
A0R0R8_A0R0R8_MYCS2	MSMEG_4484	6	7	0
A0R085_A0R085_MYCS2	MSMEG_4296	6	6	0
A0QWQ6_A0QWQ6_MYCS2	MSMEG_3027	6	6	0
A0QU53_A0QU53_MYCS2	fadE23	6	6	0
A0QYB7_A0QYB7_MYCS2	MSMEG_3602	6	6	0
A0QQ62_A0QQ62_MYCS2	MSMEG_0640	6	6	0
I7G195_I7G195_MYCS2	MSMEI_3018	6	6	0
A0QV09_Y2407_MYCS2	MSMEG_2407	6	6	0
A0R0Z3_A0R0Z3_MYCS2	MSMEG_4560	6	6	0
I7GAJ0_I7GAJ0_MYCS2	MSMEI_6142	6	6	0
A0QQF9_A0QQF9_MYCS2	MSMEG_0741	6	6	0
A0QQM2_A0QQM2_MYCS2	MSMEG_0806	6	6	0
A0QTE3_A0QTE3_MYCS2	sseA	6	6	0
A0QQH1_A0QQH1_MYCS2	MSMEG_0753	5	7	0
A0R0W4_A0R0W4_MYCS2	cysA	5	6	0
A0R373_A0R373_MYCS2	ehuB	5	6	0
A0QXF3_A0QXF3_MYCS2	MSMEG_3280	5	6	0
A0QPX4_A0QPX4_MYCS2	MSMEG_0551	5	5	0
A0QYB3_XYPA_MYCS2	xypA	5	5	0
A0QQP1_A0QQP1_MYCS2	thiD	5	5	0
A0R4C3_A0R4C3_MYCS2	pstS	5	5	0
A0QSB1_A0QSB1_MYCS2	MSMEG_1416	5	5	0
A0QVM1_A0QVM1_MYCS2	MSMEG_2622	5	5	0
A0QR33_GSA_MYCS2	hemL	5	5	0
A0R625_A0R625_MYCS2	MSMEG_6400	5	5	0
A0R0Z4_A0R0Z4_MYCS2	MSMEG_4561	5	5	0
A0QR08_A0QR08_MYCS2	proC	5	5	0
A0R057_A0R057_MYCS2	ctaC	5	5	0
A0QUX4_A0QUX4_MYCS2	MSMEG_2370	5	5	0
A0QWS2_A0QWS2_MYCS2	pyrC	5	5	0
A0R753_A0R753_MYCS2	MSMEG_6783	5	5	0
A0R4C0_PSTB_MYCS2	pstB	5	5	0
A0QRB1_A0QRB1_MYCS2	MSMEG_1052	5	5	0
A0QQQ1_A0QQQ1_MYCS2	sodC	4	7	0
A0QQ60_A0QQ60_MYCS2	MSMEG_0638	4	6	0
A0R260_A0R260_MYCS2	oppD	4	5	0
A0QRG4_A0QRG4_MYCS2	MSMEG_1108	4	5	0
A0QPE8_A0QPE8_MYCS2	fadA2	4	5	0
A0QWU7_A0QWU7_MYCS2	MSMEG_3069	4	5	0
A0QNP2_A0QNP2_MYCS2	MSMEG_0114	4	4	0
A0QWJ3_A0QWJ3_MYCS2	MSMEG_2962	4	4	0
A0R4S7_ACDH2_MYCS2	mhpF	4	4	0
I7FCB2_I7FCB2_MYCS2	MSMEI_2697	4	4	0
A0QQX4_A0QQX4_MYCS2	MSMEG_0909	4	4	0
A0R3R8_A0R3R8_MYCS2	MSMEG_5571	4	4	0
Q59560_RECA_MYCS2	recA	4	4	0
A0R0C7_A0R0C7_MYCS2	adhE2	4	4	0
A0R5K0_A0R5K0_MYCS2	MSMEG_6219	4	4	0
A0R2R8_A0R2R8_MYCS2	MSMEG_5211	4	4	0
A0QPV4_A0QPV4_MYCS2	MSMEG_0531	4	4	0
I7G1I7_I7G1I7_MYCS2	MSMEI_3174	4	4	0
A0QT04_A0QT04_MYCS2	MSMEG_1665	4	4	0
A0QRA5_A0QRA5_MYCS2	MSMEG_1046	3	4	0
A0QQV7_A0QQV7_MYCS2	MSMEG_0892	3	4	0
A0QQQ0_A0QQQ0_MYCS2	MSMEG_0834	3	4	0
A0R4H0_A0R4H0_MYCS2	cfp29	3	4	0
A0R129_A0R129_MYCS2	lppH	3	4	0
A0QWL3_A0QWL3_MYCS2	MSMEG_2982	3	3	0
A0QWK5_A0QWK5_MYCS2	ppiB	3	3	0
A0QVX4_A0QVX4_MYCS2	MSMEG_2728	3	3	0
A0QQ63_A0QQ63_MYCS2	MSMEG_0641	3	3	0
A0R0Z1_A0R0Z1_MYCS2	MSMEG_4557	3	3	0
A0R6L9_A0R6L9_MYCS2	MSMEG_6595	3	3	0
A0R2I0_A0R2I0_MYCS2	MSMEG_5121	3	3	0
A0QRD3_MENB_MYCS2	menB	3	3	0
A0R4D8_A0R4D8_MYCS2	purM	3	3	0
A0QVH8_RIP1_MYCS2	rip1	3	3	0
A0QVC7_A0QVC7_MYCS2	MSMEG_2528	3	3	0
A0R4S6_HOA2_MYCS2	bphI-2	3	3	0
A0QSH9_A0QSH9_MYCS2	map	3	3	0
A0QT07_A0QT07_MYCS2	sdhB	3	3	0
A0QNK0_A0QNK0_MYCS2	MSMEG_0070	3	3	0
A0R0T8_A0R0T8_MYCS2	dnaJ	3	3	0
A0R466_A0R466_MYCS2	MSMEG_5721	3	3	0
A4ZHS9_A4ZHS9_MYCS2	coaE	3	3	0
A0QW60_A0QW60_MYCS2	MSMEG_2820	3	3	0
A0QRP2_A0QRP2_MYCS2	MSMEG_1188	3	3	0
A0QU00_A0QU00_MYCS2	MSMEG_2026	3	3	0
A0R1C8_A0R1C8_MYCS2	MSMEG_4705	3	3	0
A0R090_A0R090_MYCS2	MSMEG_4301	3	3	0
A0R0F3_A0R0F3_MYCS2	MSMEG_4366	3	3	0
I7FF15_I7FF15_MYCS2	MSMEI_3602	3	3	0
A0QV10_Y2408_MYCS2	MSMEG_2408	3	3	0
A0QWJ2_A0QWJ2_MYCS2	secD	3	3	0
A0QXF4_A0QXF4_MYCS2	potA	3	3	0
A0QQL2_A0QQL2_MYCS2	MSMEG_0795	3	3	0
A0QVM2_A0QVM2_MYCS2	MSMEG_2623	3	3	0
A0R2Q7_A0R2Q7_MYCS2	MSMEG_5199	3	3	0
I7GE17_I7GE17_MYCS2	MSMEI_4629	3	3	0
A0R1A4_A0R1A4_MYCS2	MSMEG_4681	3	3	0
A0QXE2_A0QXE2_MYCS2	MSMEG_3269	3	3	0
I7G505_I7G505_MYCS2	mpg1	3	3	0
A0QTK4_LPQB_MYCS2	lpqB	3	3	0
A0QYH0_A0QYH0_MYCS2	MSMEG_3655	3	3	0
A0QRZ3_A0QRZ3_MYCS2	MSMEG_1291	3	3	0
A0R3H0_A0R3H0_MYCS2	moeA1	3	3	0
A0QPE0_A0QPE0_MYCS2	MSMEG_0365	3	3	0
A0R045_A0R045_MYCS2	MSMEG_4256	2	3	0
A0R050_A0R050_MYCS2	MSMEG_4261	2	3	0
A0R0B2_FABD_MYCS2	fabD	2	3	0
A0QSQ1_GLMM_MYCS2	glmM	2	3	0
A0R4S8_A0R4S8_MYCS2	mhpD	2	3	0
A0QX26_A0QX26_MYCS2	MSMEG_3149	2	3	0
A0R613_A0R613_MYCS2	MSMEG_6388	16	18	1
A0QYF6_A0QYF6_MYCS2	MSMEG_3641	11	15	1
A0QPX3_A0QPX3_MYCS2	MSMEG_0550	12	13	1
A0QXC0_A0QXC0_MYCS2	MSMEG_3247	13	17	2
A0QQ65_A0QQ65_MYCS2	MSMEG_0643	21	24	3
A0QV26_A0QV26_MYCS2	ftsY	7	8	1
A0R588_A0R588_MYCS2	ftsH	7	7	1
A0QVU2_A0QVU2_MYCS2	MSMEG_2695	6	6	1
A0R0W7_A0R0W7_MYCS2	MSMEG_4533	12	25	5
A0QU61_A0QU61_MYCS2	ftsE	5	5	1
A0R623_A0R623_MYCS2	MSMEG_6398	4	5	1
A0QP27_A0QP27_MYCS2	mmpL3	13	14	3
A0QV12_A0QV12_MYCS2	MSMEG_2410	8	9	2
