## Supplementary material for "An activator of a two-component system controls cell separation and intrinsic drug resistance in *Mycobacterium tuberculosis*": Table S3

### Sheet: M. tuberculosis
IC50 (nM)						IC50 (L2FC of WT)
	rifampin	vancomycin	bedaquiline	ethambutol			rifampin	vancomycin	bedaquiline	ethambutol
NT	18.31	1206	444.8	2760		NT	0	0	0	0
mtrA KD	1.111	59.52	58.53	2142		mtrA KD	-4.0427	-4.34071	-2.92591	-0.36571
mtrB KD	1.291	84.47	55.63	2233		mtrB KD	-3.82607	-3.83565	-2.99922	-0.305685
tapA KD	1.146	64.42	58.84	1149		tapA KD	-3.99795	-4.22658	-2.91829	-1.26429

### Sheet: M. smegmatis
IC50 (µM)						IC50 (L2FC of WT)
	rifampin	vancomycin	bedaquiline	ethambutol			rifampin	vancomycin	bedaquiline	ethambutol
WT	1.823	0.4494	ND	1.403		WT	0	0	ND	0
∆tapAmctB	0.05103	0.05138	ND	0.8661		∆tapAmctB	-5.15883	-3.12872	ND	-0.695909
∆tapAmctB + tapAmctB	2.232	0.4908	ND	1.574		∆tapAmctB + tapAmctB	0.292022	0.127135	ND	0.165921
∆tapAmctB + tapA	0.4982	0.1959	ND	1.479		∆tapAmctB + tapA	-1.87152	-1.19788	ND	0.076107
∆tapAmctB + mctB	0.05704	0.06163	ND	0.8478		∆tapAmctB + mctB	-4.9982	-2.8663	ND	-0.726719
	rifampin	vancomycin	bedaquiline	ethambutol			rifampin	vancomycin	bedaquiline	ethambutol
WT	5.887	0.4817	0.007317	1.453		WT	0	0	0	0
∆mtrABlpqB	0.18	0.05379	0.002947	1.053		∆mtrABlpqB	-5.03146	-3.16273	-1.31201	-0.464529
∆mtrABlpqB + mtrABlpqB	4.051	0.463	0.008109	1.735		∆mtrABlpqB + mtrABlpqB	-0.539255	-0.0571227	0.148272	0.255901
∆mtrABlpqB + mtrA-D56A	0.1961	0.04043	0.001706	1.602		∆mtrABlpqB + mtrA-D56A	-4.90787	-3.57464	-2.10063	0.140839
∆mtrABlpqB + mtrB-H279Y	0.1833	0.05375	0.00328	1.347		∆mtrABlpqB + mtrB-H279Y	-5.00525	-3.1638	-1.15756	-0.109285
∆mtrABlpqB + mtrB-P214L	5.874	0.4299	0.003746	1.539		∆mtrABlpqB + mtrB-P214L	-0.00318936	-0.164134	-0.965901	0.0829585
∆tapAmctB ∆mtrABlpqB + mtrB-P214L	0.2505	0.07005	0.0007033	1.487		∆tapAmctB ∆mtrABlpqB + mtrB-P214L	-4.55465	-2.78168	-3.37904	0.0333699
	rifampin	vancomycin	bedaquiline	ethambutol			rifampin	vancomycin	bedaquiline	ethambutol
WT	10.86	0.575	0.01625	1.505		WT	0	0	0	0
∆tapAmctB	0.4607	0.09781	0.003025	0.6269		∆tapAmctB	-4.55905	-2.55551	-2.42543	-1.26346
∆mtrABlpqB	0.2157	0.05863	0.00629	1.339		∆mtrABlpqB	-5.65385	-3.29385	-1.36931	-0.168608
∆tapAmctB ∆mtrABlpqB	LD	0.09667	0.004513	0.929		∆tapAmctB ∆mtrABlpqB	< -6.0	-2.57242	-1.84828	-0.696013
∆tapAmctB ∆mtrABlpqB + tapAmctB + mtrABlpqB	5.969	0.8859	0.004817	1.729		∆tapAmctB ∆mtrABlpqB + tapAmctB + mtrABlpqB	-0.863463	0.623582	-1.75423	0.200174
LD = below limit of detection
ND = not determined
