## Supplementary material for "An activator of a two-component system controls cell separation and intrinsic drug resistance in *Mycobacterium tuberculosis*": Table S4

### Sheet: Point mutations
Isolate	Genome position	Mutation	Annotation	Gene	Product
LM400	2223893	+C	coding (1152/1635 nt)	MSMEG_2148 →	HNH endonuclease domain protein
	6476344	G→A	M1M (GTG→ATG) †	MSMEG_6405 →	Erp protein
LM406	2223893	+C	coding (1152/1635 nt)	MSMEG_2148 →	HNH endonuclease domain protein
LM413	2223893	+C	coding (1152/1635 nt)	MSMEG_2148 →	HNH endonuclease domain protein
	5693431	+CG	intergenic (+46/‑56)	MSMEG_5607 → / → MSMEG_5608	hypothetical protein/acetyl‑CoA acetyltransferase
	5693432	+C	intergenic (+47/‑55)	MSMEG_5607 → / → MSMEG_5608	hypothetical protein/acetyl‑CoA acetyltransferase
	6476344	G→A	M1M (GTG→ATG) †	MSMEG_6405 →	Erp protein
	6497015	A→G	intergenic (+61/‑152)	MSMEG_6427 → / → MSMEG_6428	[Mn] superoxide dismutase/conserved hypothetical protein
LM415	5662315	G→C	A366G (GCT→GGT)	MSMEG_5574 ←	substrate binding protein
	5693431	+CG	intergenic (+46/‑56)	MSMEG_5607 → / → MSMEG_5608	hypothetical protein/acetyl‑CoA acetyltransferase
	5693432	+C	intergenic (+47/‑55)	MSMEG_5607 → / → MSMEG_5608	hypothetical protein/acetyl‑CoA acetyltransferase
	6476344	G→A	M1M (GTG→ATG) †	MSMEG_6405 →	Erp protein
	6497015	A→G	intergenic (+61/‑152)	MSMEG_6427 → / → MSMEG_6428	[Mn] superoxide dismutase/conserved hypothetical protein
LM423	2223893	+C	coding (1152/1635 nt)	MSMEG_2148 →	HNH endonuclease domain protein
	5693431	+CG	intergenic (+46/‑56)	MSMEG_5607 → / → MSMEG_5608	hypothetical protein/acetyl‑CoA acetyltransferase
	5693432	+C	intergenic (+47/‑55)	MSMEG_5607 → / → MSMEG_5608	hypothetical protein/acetyl‑CoA acetyltransferase
	6476344	G→A	M1M (GTG→ATG) †	MSMEG_6405 →	Erp protein
	6497015	A→G	intergenic (+61/‑152)	MSMEG_6427 → / → MSMEG_6428	[Mn] superoxide dismutase/conserved hypothetical protein

### Sheet: New junctions (transposons)
Isolate	position	reads (cov)	reads (cov)	score	skew	freq	annotation	gene	product
LM406	= 2888616	NA (NA)	126 (0.820)	44/290	0.8	0.725	intergenic (+1281/+332)	MSMEG_2824/MSMEG_2826	IS1549, transposase/hypothetical protein
	= 3219596	48 (0.310)					intergenic (+140/‑65)	MSMEG_3144/MSMEG_3145	ripAB peptidoglycan hydrolases
	3219543 =	75 (0.490)	129 (0.840)	58/290	0.2	0.634	intergenic (+87/‑118)	MSMEG_3144/MSMEG_3145	ripAB peptidoglycan hydrolases
	5280051 =	NA (NA)					intergenic (+21/+15)	MSMEG_5180/MSMEG_5181	conserved hypothetical protein/IS1549, transposase
