## Supplementary material for "An activator of a two-component system controls cell separation and intrinsic drug resistance in *Mycobacterium tuberculosis*": Table S6

### Sheet: Sheet1
Figures	Strain name	Source or reference	Organism	Genotype	Antibiotic markers	Description
1, 4	tbRL53	Li et al., 2022	M. tuberculosis	Ptet(gB73)-Sth1 dCas9 Ptet(gB52)-non-targeting Sth1 sgRNA P(gB37)-TetRCO(tetON) L5 attP only	kanamycin	Non-targeting CRISRPi control strain.
1, 4	Mtb108	This work	M. tuberculosis	Ptet(gB73)-Sth1 dCas9 Ptet(gB52)-Rv1697/tapA sgRNA (PAM5) P(gB37)-TetRCO(tetON) L5 attP only	kanamycin	CRISPRi knockdown of rv1697/tapA
1	Mtb247	This work	M. tuberculosis	Ptet(gB73)-Sth1 dCas9 Ptet(gB52)-Rv1698/mctB sgRNA#1 (PAM19) P(gB37)-TetRCO(tetON) L5 attP only	kanamycin	CRISPRi knockdown of rv1698/mctB, guide #1.
1	tbVM2	This work	M. tuberculosis	Ptet(gB73)-Sth1 dCas9 Ptet(gB52)-Rv1698/mctB sgRNA#2 (PAM 2) P(gB37)-TetRCO(tetON) L5 attP only	kanamycin	CRISPRi knockdown of rv1698/mctB), guide #2.
1	Mtb293	This work	M. tuberculosis	Ptet(gB73)-Sth1 dCas9 Ptet(gB52)-Rv1697/tapA sgRNA#1 (complementary) P(gB37)-TetRCO(tetON) L5 attP + CRISPRi-resistant Rv1697/tapA complementation plasmid	kanamycin, zeocin	CRISPRi knockdown of rv1697/tapA, with CRISRPi-resistant complementation plasmid.
4	tbRL78	Li et al., 2022	M. tuberculosis	Ptet(gB73)-Sth1 dCas9 Ptet(gB52)-mtrA targeting Sth1 sgRNA P(gB37)-TetRCO(tetON) L5 attP only	kanamycin	CRISPRi knockdown of mtrA.
4	tbRL81	Li et al., 2022	M. tuberculosis	Ptet(gB73)-Sth1 dCas9 Ptet(gB52)-mtrB targeting Sth1 sgRNA P(gB37)-TetRCO(tetON) L5 attP only	kanamycin	CRISPRi knockdown of mtrB.
1, 2, 4	mc2-155	William Jacobs Lab	M. smegmatis	WT mc2-155		WT mc2-155
1, 2, 4, S1, S2	LM248	This work	M. smegmatis	∆tapAmctB::zeoR	zeocin	Deletion of tapAmctB (MSMEG_3748-3747).
1, 2, 4	LM786	This work	M. smegmatis	∆tapAmctB::zeoR, Tweety::NAT-Pnative-tapAmctB	zeocin, nourseothricin	Full complement of tapAmctB.
1, 2, 4	LM787	This work	M. smegmatis	∆tapAmctB::zeoR, Tweety::NAT-Pnative-tapA	zeocin, nourseothricin	Partial complement of tapA only.
1, 2, 4	LM788	This work	M. smegmatis	∆tapAmctB::zeoR, Tweety::NAT-Pnative-mctB	zeocin, nourseothricin	Partial complement of mctB only.
S1	LM939	This work	M. smegmatis	∆tapAmctB::zeoR, Tweety::NAT-Pnative-[msfGFP-tapA]	zeocin, nourseothricin	msfGFP-tapA without mctB for localization.
S1	LM339	This work	M. smegmatis	∆tapAmctB::zeoR, Tweety::NAT-Pnative-[msfGFP-tapA]-mctB	zeocin, nourseothricin	Full operon tapAmctB with msfGFP-tapA for co-immunoprecipitation and localization.
S1	LM570	This work	M. smegmatis	∆tapAmctB::zeoR, Tweety::NAT-Pnative-[msfGFP-rv1697/tapA]	nourseothricin	∆tapAmctB expressing msfGFP-rv1697/tapA from native MSMEG_3748 promoter.
S1	LM571	This work	M. smegmatis	∆tapAmctB::zeoR, Tweety::NAT-Pnative-[msfGFP-rv1697/tapA]-1698/mctB	nourseothricin	∆tapAmctB expressing msfGFP-rv1697/tapA-1698/mctB from native MSMEG_3748 promoter.
S1	LM572	This work	M. smegmatis	∆tapAmctB::zeoR, Tweety::NAT-Pnative-[msfGFP-cgl1415]	nourseothricin	∆tapAmctB expressing msfGFP-cgl1415 from native MSMEG_3748 promoter.
S1	LM573	This work	M. smegmatis	∆tapAmctB::zeoR, Tweety::NAT-Pnative-[msfGFP-cgl1415]-1416	nourseothricin	∆tapAmctB expressing msfGFP-cgl1415-1416 from native MSMEG_3748 promoter.
2, S2	LM406	This work	M. smegmatis	∆tapAmctB::zeoR, PripAB::IS1549	zeocin	Sucrose-evolved suppressor mutant from screen. Contains IS1549 inserted in the ripAB promoter.
2	LM633	This work	M. smegmatis	∆tapAmctB::zeoR, Tweety::PripAB-ripAB	zeocin, nourseothricin	∆tapAmctB parent strain expressing second copy of ripAB driven by its native promoter cloned from WT mc2-155.
2	LM635	This work	M. smegmatis	∆tapAmctB::zeoR, Tweety::PripAB-IS1549-ripAB	zeocin, nourseothricin	∆tapAmctB parent strain expressing second copy of ripAB driven by the IS1549-containing promoter cloned from LM406.
2, 4, S6	LM610	This work	M. smegmatis	∆mtrABlpqB::hygR	hygromycin	Deletion of mtrABlpqB.
2, 4, S6	LM876	This work	M. smegmatis	∆mtrABlpqB::hygR, L5::KAN-Pnative-mtrABlpqB	hygromycin, kanamycin	Full complement of mtrABlpqB.
2	LM578	This work	M. smegmatis	∆tapAmctB::zeoR, ∆mtrABlpqB::hygR	zeocin, hygromycin	Deletion of tapAmctB and mtrABlpqB.
2	LM789	This work	M. smegmatis	∆tapAmctB::zeoR, ∆mtrABlpqB::hygR, Tweety::NAT-Pnative-tapAmctB, L5::KAN-Pnative-mtrABlpqB	zeocin, hygromycin, nourseothricin, kanamycin	Full complement of tapAmctB and mtrABlpqB.
3, S3	LM623	This work	M. smegmatis	∆tapAmctB::zeoR, ∆mtrABlpqB::hygR, Tweety::NAT-Pnative-[msfGFP-tapA]-mctB, L5::KAN-Pnative-mtrA-[mtrB-mScarlet]-lpqB	zeocin, hygromycin, nourseothricin, kanamycin	For localization of msfGFP-tapA and mtrB-mScarlet.
S3	LM600	This work	M. smegmatis	∆tapAmctB::zeoR, ∆mtrABlpqB::hygR, Tweety::NAT-Pnative-[msfGFP-tapA]-mctB	zeocin, hygromycin, nourseothricin	For localization of msfGFP-tapA in ∆mtrABlpqB background.
S3	LM627	This work	M. smegmatis	∆tapAmctB::zeoR, ∆mtrABlpqB::hygR, L5::KAN-Pnative-mtrA-[mtrB-mScarlet]-lpqB	zeocin, hygromycin, kanamycin	For localization of mtrB-mScarlet in ∆tapAmctB background.
4, S6	LM736	This work	M. smegmatis	∆mtrABlpqB::hygR, L5::KAN-Pnative-[mtrA-D56A]-mtrB-lpqB	hygromycin, kanamycin	Phosphoablative mutant mtrA-D56A.
4, S6	LM734	This work	M. smegmatis	∆mtrABlpqB::hygR, L5::KAN-Pnative-mtrA-[mtrB-H279Y]-lpqB	hygromycin, kanamycin	Phosphoablative mutant mtrB-H279Y.
4, S6	LM738	This work	M. smegmatis	∆mtrABlpqB::hygR, L5::KAN-Pnative-mtrA-[mtrB-P214L]-lpqB	hygromycin, kanamycin	Gain-of-function mutant mtrB-P214L.
4, S6	LM743	This work	M. smegmatis	∆tapAmctB::zeoR, ∆mtrABlpqB::hygR, L5::KAN-Pnative-mtrA-[mtrB-P214L]-lpqB	zeocin, hygromycin, kanamycin	Gain-of-function mutant mtrB-P214L in ∆tapAmctB background.
4, S7	LM867	This work	M. smegmatis	∆mtrABlpqB::hygR, L5::KAN-Pnative-[myc-mtrA]-mtrB-lpqB	kanamycin	For PhosTag Western blot experiments. N-terminal tag after MET4. Previous attempt at N-terminal tag after MET1 was not detectible by Western blot.
4	LM887	This work	M. smegmatis	∆tapAmctB::zeoR, ∆mtrABlpqB::hygR, L5::KAN-Pnative-[myc-mtrA]-mtrB-lpqB	zeocin, hygromycin, kanamycin	For PhosTag Western blot experiments. Myc-mtrA in ∆tapAmctB background.
4	LM877	This work	M. smegmatis	∆tapAmctB::zeoR, ∆mtrABlpqB::hygR, L5::KAN-Pnative-[myc-mtrA]-mtrB-lpqB, Tweety::Pnative-tapAmctB	zeocin, hygromycin, nourseothricin, kanamycin	For PhosTag Western blot experiments. Myc-mtrA in ∆tapAmctB background with tapAmctB full complement.
4	LM878	This work	M. smegmatis	∆tapAmctB::zeoR, ∆mtrABlpqB::hygR, L5::KAN-Pnative-[myc-mtrA]-mtrB-lpqB, Tweety::Pnative-tapA	zeocin, hygromycin, nourseothricin, kanamycin	For PhosTag Western blot experiments. Myc-mtrA in ∆tapAmctB background with tapA only.
4	LM879	This work	M. smegmatis	∆tapAmctB::zeoR, ∆mtrABlpqB::hygR, L5::KAN-Pnative-[myc-mtrA]-mtrB-lpqB, Tweety::Pnative-mctB	zeocin, hygromycin, nourseothricin, kanamycin	For PhosTag Western blot experiments. Myc-mtrA in ∆tapAmctB background with mctB only.
4	LM884	This work	M. smegmatis	∆mtrAB-lpqB::hygR, L5::KAN-Pnative-[myc-mtrA]-[mtrB-P214L]-lpqB	hygromycin, kanamycin	For PhosTag Western blot experiments. Myc-mtrA with mtrB-P214L gain-of-function mutant in otherwise WT background.
4	LM888	This work	M. smegmatis	∆tapAmctB::zeoR, ∆mtrAB-lpqB, L5::KAN-Pnative-[myc-mtrA]-[mtrB-P214L]-lpqB	zeocin, hygromycin, kanamycin	For PhosTag Western blot experiments. Myc-mtrA with mtrB-P214L gain-of-function mutant in ∆tapAmctB background.
5, S8, S9	LM830	This work	M. smegmatis	Tweety::NAT-PpirG-mScarlet	nourseothricin	Transcriptional reporter for pirG promoter driving expression of mScarlet in WT background.
5, S8, S9	LM900	This work	M. smegmatis	Tweety::NAT-PftsZ-mScarlet	nourseothricin	Transcriptional reporter for ftsZ promoter driving expression of mScarlet in WT background.
5, S8, S9	LM858	This work	M. smegmatis	Tweety::NAT-Puv15-mScarlet	nourseothricin	Transcriptional reporter for uv15 promoter driving expression of mScarlet in WT background.
5, S8, S9	LM831	This work	M. smegmatis	∆tapAmctB::zeoR, Tweety::NAT-PpirG-mScarlet	zeocin, nourseothricin	Transcriptional reporter for pirG promoter driving expression of mScarlet in ∆tapAmctB background.
5, S8, S9	LM934	This work	M. smegmatis	∆mtrABlpqB::hygR, L5::KAN-Pnative-mtrA-[mtrB-P214L]-lpqB, Tweety::NAT-PpirG-mScarlet	hygromycin, kanamycin, nourseothricin	mtrB-P214L gain-of-function allele with PpirG-mScarlet reporter in WT background.
5, S8, S9	LM936	This work	M. smegmatis	∆tapAmctB::zeoR, ∆mtrABlpqB::hygR, L5::KAN-Pnative-mtrA-[mtrB-P214L]-lpqB, Tweety::NAT-PpirG-mScarlet	zeocin, hygromycin, nourseothricin, kanamycin	mtrB-P214L gain-of-function allele with PpirG-mScarlet reporter in ∆tapAmctB background.
