## Supplementary material for "An activator of a two-component system controls cell separation and intrinsic drug resistance in *Mycobacterium tuberculosis*": Table S7

### Sheet: Sheet1
Plasmid name	Source or reference	Genotype	Antibiotic markers	Full description
pNinja129	This work	pJR966 Mtb-1698-sgRNA-2	kanamycin	Mtb CRISPRi plasmid expressing sgRNA #1 targeting Rv1698/mctB; constructed using BsmBI cloning with oILSQ209 and oILSQ210
pNinja130	This work	pJR966 Mtb-1698-sgRNA-1	kanamycin	Mtb CRISPRi plasmid expressing sgRNA #2 targeting Rv1698/mctB; constructed using BsmBI cloning with oILSQ211 and oILSQ212
pNinja142	This work	pJR966 Mtb-1697-sgRNA-1	kanamycin	Mtb CRISPRi plasmid expressing sgRNA #1 targeting Rv1697/tapA; constructed using BsmBI cloning with oILSQ58 and oILSQ59
pNinja147	This work	pDE43-Mtb-MCZtq26-Pnative-Rv1697-1698	zeocin	Mtb CRISPRi resistant plasmid for Rv1697-1698 complementation. Backbone:pDE43-MCZtq26, Use gibson assmebly to insert Rv1697 operon with Rv1697 and Rv1698 ORFs. (upstream 500bp included as native promoter region)(sgRNA: oILSQ58+oILSQ59)
pLM779	This work	pTweety-NAT-Pnative-tapAmctB	nourseothricin	Pnative-tapAmctB amplified from WT mc2-155 cells with oligos 120/219, then isothermal assembly into Tweety-integrating vector cut by XbaI/HindIII-HF.
pLM780	This work	pTweety-NAT-Pnative-tapA	nourseothricin	Pnative-tapA amplified with oligos 120/138 from WT mc2-155 cells, then isothermal assembly into Tweety-integrating vector cut by XbaI/HindIII-HF.
pLM781	This work	pTweety-NAT-Pnative-mctB	nourseothricin	Pnative of tapA amplified from WT mc2-155 cells using oligos 120/121, and mctB amplified using oligos 122/219, then isothermal assembly into Tweety-integrating vector cut by XbaI/HindIII-HF.
pLM197	This work	pTweety-NAT-Pnative-[msfGFP-tapA]	nourseothricin	Pnative of tapA amplified with oligos 120/147 from WT mc2-155 cells, msfGFP-amplified with oligos 149/150, tapA amplified with oligos 148/138 from WT mc2-155, then Gibsoned into Tweety-integrating vector cut by XbaI/HindIII-HF.
pLM337	This work	pTweety-NAT-Pnative-[msfGFP-tapA]-mctB	nourseothricin	Pnative-msfGFP amplified from pLM197 with oligos 13/150, tapAmctB amplfiied from pLM779 with oligos 148/14, then Gibsoned into Tweety-integrating vector cut by XbaI/HindIII-HF.
pLM534	This work	pTweety-NAT-Pnative-[msfGFP-rv1697]-1698	nourseothricin	Pnative of MSMEG_3748 (tapA) and msfGFP amplified from pLM337 with oligos LM13/150. Rv1697 (tapA) amplified from M. tuberculosis genomic DNA with oligos LM358/359. Gibson assembly into Tweety-integrating vector cut by XbaI/HindIII-HF.
pLM535	This work	pTweety-NAT-Pnative-[msfGFP-rv1697]-1698	nourseothricin	Pnative of MSMEG_3748 (tapA) and msfGFP amplified from pLM337 with oligos LM13/150. Rv1697-1698 (tapAmctB) amplified from M. tuberculosis genomic DNA with oligos LM358/369. Gibson assembly into Tweety-integrating vector cut by XbaI/HindIII-HF.
pLM536	This work	pTweety-NAT-Pnative-[msfGFP-cgl1415]	nourseothricin	Pnative of MSMEG_3748 (tapA) and msfGFP amplified from pLM337 with oligos LM13/150. Cgl1415 (steA) amplified from C. glutamicum cells (ATCC13032) with oligos LM361/362. Gibson assembly into Tweety-integrating vector cut by XbaI/HindIII-HF.
pLM537	This work	pTweety-NAT-Pnative-[msfGFP-cgl1415]-1416	nourseothricin	Pnative of MSMEG_3748 (tapA) and msfGFP amplified from pLM337 with oligos LM13/150. Cgl1415-1416 (steAB) amplified from C. glutamicum cells (ATCC13032) with oligos LM361/370. Gibson assembly into Tweety-integrating vector cut by XbaI/HindIII-HF.
pLM615	This work	pTweety-NAT-PripAB-ripAB	nourseothricin	Pnative-ripAB amplified from WT mc2-155 cells with oligos 346/394. Gibson assembly into Tweety-integrating vector cut by XbaI/HindIII-HF.
pLM617	This work	pTweety-NAT-PripAB-IS1549-ripAB	nourseothricin	PripAB-IS1549-ripAB amplified from LM406 ∆tapAmctB suppressor mutant cells with oligos 346/394. Gibson assembly into Tweety-integrating vector cut by XbaI/HindIII-HF.
pLM582	This work	pL5-KAN-Pnative-mtrABlpqB	kanamycin	Pnative-mtrAB-lpqB amplified from WT mc2-155 cells with oligos 384/386. Gibson assembly into L5-integrating vector cut by XbaI/HindIII-HF.
pLM593	This work	pL5-KAN-Pnative-mtrA-[mtrB-mScarlet]-lpqB	kanamycin	Pnative-mtrAB amplified from pLM582 with oligos 13/391. mScarlet amplified with oligos 69/390. lpqB amplified from pLM582 with oligos 392/14. Gibson assembly into L5-integrating vector cut by XbaI/HindIII-HF.
pKT25-zip	Karimova et. al, 1998	pKT25-zip	kanamycin	Positive control leucine zipper for BACTH.
pUT18-zip	Karimova et. al, 1998	pUT18-zip	ampicilin	Positive control leucine zipper for BACTH.
pKT25	Karimova et. al, 1998	pKT25	kanamycin	Negative control empty vector for BACTH.
pUT18	Karimova et. al, 1998	pUT18	ampicilin	Negative control empty vector for BACTH.
pLM756	This work	pUT18-mtrA	ampicilin	mtrA amplified from pLM582 with oligos 509/512. Gibson assembly into pUT18 cut by XbaI.
pLM758	This work	pUT18C-mtrA	ampicilin	mtrA amplified from pLM582 with oligos 511/512. Gibson assembly into pUT18C cut by XbaI.
pLM760	This work	pUT18-mtrB	ampicilin	mtrB amplified from pLM582 with oligos 513/516. Gibson assembly into pUT18 cut by XbaI.
pLM761	This work	pKT25-mtrB	kanamycin	mtrB amplified from pLM582 with oligos 514/516. Gibson assembly into pKT25 cut by XbaI.
pLM765	This work	pKT25-tapA	kanamycin	tapA amplified from pLM780 with oligos 518/520. Gibson assembly into pKT25 cut by XbaI.
pLM766	This work	pUT18C-tapA	ampicilin	tapA amplified from pLM780 with oligos 519/520. Gibson assembly into pUT18C cut by XbaI.
pLM773	This work	pKT25-mtrB_1-285	kanamycin	mtrB N-terminus truncated after HAMP domain amplified from pLM582 with oligos 514/525. Gibson assembly into pKT25 cut by XbaI.
pLM731	This work	pL5-KAN-Pnative-[mtrA-D56A]-mtrB-lpqB	kanamycin	PCR amplified from pLM582 5' and 3' ends with MtrA-D56A point mutation using oligos 13/490 and 491/14, overlap PCR of the two fragments with oligos 13/14, then Gibson assembly into L5-integrating vector cut by XbaI/HindIII-HF
pLM729	This work	pL5-KAN-Pnative-mtrA-[mtrB-H279Y]-lpqB	kanamycin	PCR amplified from pLM582 5' and 3' ends with MtrB-H279Y point mutation using oligos 13/486 and 487/14, overlap PCR of the two fragments with oligos 13/14, then Gibson assembly into L5-integrating vector cut by XbaI/HindIII-HF
pLM733	This work	pL5-KAN-Pnative-mtrA-[mtrB-P214L]-lpqB	kanamycin	PCR amplified from pLM582 5' and 3' ends with MtrB-P214L point mutation using oligos 13/504 and 505/14, overlap PCR of the two fragments with oligos 13/14, then Gibson assembly into L5-integrating vector cut by XbaI/HindIII-HF
pLM861	This work	pL5-KAN-Pnative-[myc-mtrA]-mtrB-lpqB (myc after MET4)	kanamycin	Pnative-myc (after Met4 of MtrA) amplified from pLM582 with oligos 13/559. Fragment myc-mtrAB-lpqB amplified from pLM582 with oligos 560/14. Overlap PCR of two fragments with oligos 13/14. Gibson assembly into L5-integrating vector digested by XbaI/HindIII-HF.
pLM880	This work	pL5-KAN-Pnative-[myc-mtrA-D56A]-mtrB-lpqB	kanamycin	Pnative-mtrA-D56A amplified from pLM861 with oligos 13/490. Fragment mtrA-D56A-mtrB-lpqB amplified from pLM861 with oligos 491/14. Overlap PCR of fragments with oligos 13/14. Gibson assembly into L5-integrating vector digested by XbaI/HindIII-HF.
pLM881	This work	pL5-KAN-Pnative-[myc-mtrA]-[mtrB-P214L]-lpqB	kanamycin	Pnative-mtrA-mtrB-P214L amplified from pLM861 with oligos 13/504. Fragment mtrB-P214L-lpqB amplified from pLM861 with oligos 505/14. Overlap PCR of fragments with oligos 13/14. Gibson assembly into L5-integrating vector digested by XbaI/HindIII-HF.
pLM882	This work	pL5-KAN-Pnative-[myc-mtrA]-[mtrB-H279Y]-lpqB	kanamycin	Pnative-mtrA-mtrB-H279Y amplified from pLM861 with oligos 13/486. Fragment mtrB-H279Y-lpqB amplified from pLM861 with oligos 487/14. Overlap PCR of fragments with oligos 13/14. Gibson assembly into L5-integrating vector digested by XbaI/HindIII-HF.
pLM828	This work	pTweety-NAT-PpirG-mScarlet	nourseothricin	PpirG promoter amplified from WT MC2-155 cells with oligos 529/530. mScarlet amplified with oligos 69/66. Overlap PCR with oligos 13/14. Gibson assembly into Tweety-integrating vector cut by XbaI/HindIII.
pLM896	This work	pTweety-NAT-PftsZ-mScarlet	nourseothricin	PftsZ promoter amplified from WT MC2-155 cells with olgios 567/556. mScarlet amplified with oligos 69/66. Overlap PCR with oligos 13/14. Gibson assembly into Tweety-integrating vector cut by XbaI/HindIII.
pLM858	This work	pTweety-NAT-Puv15-mScarlet	nourseothricin	Puv15 promoter amplified with oligos 13/555. mScarlet amplified with oligos 69/66. Overlap PCR with oligos 13/14. Gibson assembly into Tweety-integrating vector digested by XbaI/HindIII-HF.
