## Supplementary material for "An activator of a two-component system controls cell separation and intrinsic drug resistance in *Mycobacterium tuberculosis*": Table S8

### Sheet: Sheet1
Oligo name	Description	Sequence (5' to 3')	Purpose
olLSQ209	Mtb-1698/mctB-sgRNA-2-F	GGGAGTGCTCAACTGGCTACCGGCCG	sgRNA for knocking down Rv1698/mctB in M.tb,sgRNA PAM score=2
olLSQ210	Mtb-1698/mctB-sgRNA-2-R	AAACCGGCCGGTAGCCAGTTGAGCAC	sgRNA for knocking down Rv1698/mctB in M.tb,sgRNA PAM score=2
olLSQ211	Mtb-1698/mctB-sgRNA-19-F	GGGAGTGCTGATTTCGGCCGCCATG	sgRNA for knocking down Rv1698/mctB in M.tb,sgRNA PAM score=19
olLSQ212	Mtb-1698/mctB-sgRNA-19-R	AAACCATGGCGGCCGAAATCAGCAC	sgRNA for knocking down Rv1698/mctB in M.tb,sgRNA PAM score=19
olLSQ58	Mtb-1697-sgRNA-5-F	GGGAGCTTTGCACACGCGTGCGGTC	sgRNA for knocking down Rv1697/tapA in M.tb,sgRNA PAM score=5
olLSQ59	Mtb-1697-sgRNA-5-R	AAACGACCGCACGCGTGTGCAAAGC	sgRNA for knocking down Rv1697/tapA in M.tb,sgRNA PAM score=5
olLSQ125	Mtb-qPCR-sigA-F	GTGATTTCGTCTGGGATGAAGA	validated qPCR primers for sigA amplification in M.tb
olLSQ126	Mtb-qPCR-sigA-R	TACCTTGCCGATCTGTTTGAG	validated qPCR primers for sigA amplification in M.tb
olLSQ101	Mtb-qPCR-mtrA-F	CCATCGCCGACGTAGAAAT	validated qPCR primers for mtrA amplification in M.tb
olLSQ102	Mtb-qPCR-mtrA-R	AGCAGCACATCACGAGTAAA	validated qPCR primers for mtrA amplification in M.tb
olLSQ103	Mtb-qPCR-mtrB-F	ACCACGCCGAACACAAA	validated qPCR primers for mtrB amplification in M.tb
olLSQ104	Mtb-qPCR-mtrB-R	AAACACCAGCTTCTCCTCAC	validated qPCR primers for mtrB amplification in M.tb
olLSQ105	Mtb-qPCR-ripA-F	TACTCGGGTTCGCAGTACAA	validated qPCR primers for ripA amplification in M.tb
olLSQ106	Mtb-qPCR-ripB-F	TTCGGGCCGTAGAAGATGA	validated qPCR primers for ripA amplification in M.tb
olLSQ115	Mtb-qPCR-rpoB-F	GTTCGGGGAGATGGAGTGCT	validated qPCR primers for rpoB amplification in M.tb
olLSQ116	Mtb-qPCR-rpoB-R	CGTTGCGGGACAGATTGATT	validated qPCR primers for rpoB amplification in M.tb
olLSQ175	Mtb-qPCR-rv1697/tapA-F	AAAGCAACCCTTCGACCTT	validated qPCR primers for rv1697/tapA amplification in M.tb
olLSQ176	Mtb-qPCR-rv1697/tapA-R	GAGATGTGGTTGCGGTAGAG	validated qPCR primers for rv1697/tapA amplification in M.tb
olLSQ177	Mtb-qPCR-ripB-F	CAGCACGTCACCCTGTATC	validated qPCR primers for ripB amplification in M.tb
olLSQ178	Mtb-qPCR-ripB-R	CGATGATCCTAGTCACGAACG	validated qPCR primers for ripB amplification in M.tb
olLSQ113	Mtb-rpfC-qPCR-F	ATCGCACTGTGGTCGAAA	validated qPCR primers for rpfC amplification in M.tb
olLSQ114	Mtb-rpfC-qPCR-R	GCGGAATACTTGCCTGAATG	validated qPCR primers for rpfC amplification in M.tb
LM120	prom3748-XbaI-Fwd	CGTTTAATACTGCATGCACTCTAGAcacctggtggtcgacagc	For cloning native promoter of MSMEG_3748. XbaI site and Gibson homology overhang to pTweety.
LM219	3747-HindIII-Rev	GGTCCCCAATTAATTAGCTAAGCTtcactgcgggaccgtcaccga	For cloning MSMEG_3747 with no tag.
LM138	3748-HindIII-Rev	GTCCCCAATTAATTAGCTAAAGCTTtcatccacccagtgagcc	For cloning MSMEG_3748 with overhang for pTweety.
LM121	prom3748-3747-Rev	TGCGCCCGTAGCGTTATCACggggtgattctgtcgggagta	For cloning native promoter of MSMEG_3748. Gibson homology overhang to MSMEG_3747.
LM122	3747-prom3748-Fwd	TACTCCCGACAGAATCACCCCgtgataacgctacgggcgca	For cloning MSMEG_3747. Gibson homology overhang to native promoter of MSMEG_3748.
LM147	prom3748-msfGFP-Rev	GGTGAACAGTTCTTCACCTTTCATggggtgattctgtcggga	For amplifying pNative from MSMEG_3748 with overhang to msfGFP for N-terminal fusion
LM149	msfGFP-Fwd	AAAGGTGAAGAACTGTTCACCG	For amplifying msfGFP (no start codon)
LM150	msfGFP-Rev	TTTGTAGAGTTCATCCATGCCG	For amplifying msfGFP (no stop codon)
LM148	3748-msfGFP-Fwd	CGGCATGGATGAACTCTACAAAaagatgtcagcgctgctaa	For amplifying MSMEG_3748 with overhang to msfGFP for N-terminal fusion
LM13	HRCT-039-seq-Fwd	GATTAGCTAAGCAGAAGGCCA	For amplifying insert in pTweety and pL5 between XbaI and HindIII sites.
LM14	HRCT-039-seq-Rev	CTGGCAGTCGATCGTACG	For amplifying insert in pTweety and pL5 between XbaI and HindIII sites.
LM358	Rv1697-msfGFP-Fwd	CGGCATGGATGAACTCTACAAAaggatgtcagcgcttctgtc	For cloning M. tuberculosis rv1697 (MSMEG_3748/steA homolog) with overhang to msfGFP.
LM359	Rv1697-HindIII-Rev	GGTCCCCAATTAATTAGCTAAAGCTTctaggagaccaagtgctgcac	For cloning M. tuberculosis rv1697 (MSMEG_3748/steA homolog) with overhang to pTweety.
LM360	Cgl1415-prom3748-Fwd	TCCCGACAGAATCACCCCatgggctgcatgagtctgt	For cloning C. glutamicum cgl1415 (MSMEG_3748/steA homolog) with overhang to promoter of MSMEG_3748.
LM361	Cgl1415-msfGFP-Fwd	CGGCATGGATGAACTCTACAAAggctgcatgagtctgttca	For cloning C. glutamicum cgl1415 (MSMEG_3748/steA homolog) with overhang to msfGFP.
LM362	Cgl1415-HindIII-Rev	GGTCCCCAATTAATTAGCTAAAGCTTctatttgaaccaaccctggac	For cloning C. glutamicum cgl1415 (MSMEG_3748/steA homolog) with overhang to pTweety.
LM369	Rv1698/mctB-HindIII-Rev	GGTCCCCAATTAATTAGCTAAAGCTTctactgggaaaccgtgactga	For cloning rv1698/mctB (MSMEG_3747/steB homolog) in operon with rv1697 with overhang to pTweety.
LM370	Cgl1416-HindIII-Rev	GGTCCCCAATTAATTAGCTAAAGCTTctactgcgctggcgctgc	For cloning cgl1416 (MSMEG_3747/steB homolog) in operon with cgl1415 with overhang to pTweety.
LM346	pRipA-XbaI-Fwd	CGTTTAATACTGCATGCACTCTAGAttcggaataactccgaatatca	For cloning promoter of ripA.
LM394	ripB-HindIII-Rev	GGTCCCCAATTAATTAGCTAAAGCTTtcaggattcgatgatgcg	For amplifying ripAB.
LM384	mtrA-prom1-XbaI-Fwd	CGTTTAATACTGCATGCACTCTAGAgcacctgcccgtgccgga	For cloning promoter of mtrA.
LM386	lpqB-HindIII-Rev	GGTCCCCAATTAATTAGCTAAAGCTTtcagccgggcagtacggga	For cloning mtrABlpqB.
LM391	mScarlet-mtrB-Rev	GGCTTCGCCCTTGGACACttcccgatccttgttggaa	For amplifying mtrB with C-terminal overhang to mScarlet.
LM392	mScarlet-mtrB-Fwd	GCGGCATGGATGAACTCTATAAGgcagcggaggagagcgtg	For amplifying mtrB with C-terminal overhang to mScarlet. Maintains terminal 6 amino acids to keep lpqB in frame.
LM509	BACTH-mtrA-Fwd-1	TGCATGCCTGCAGGTCGACTgacaccatgaggcaaaggat	For cloning mtrA into pKNT25 and pUT18 for N-terminal BACTH.
LM512	BACTH-mtrA-Rev	GGTACCCGGGGATCCTCTAGcgggggtccggccttgta	For cloning mtrA into any BACTH vector.
LM511	BACTH-mtrA-Fwd-3	AACGCCACTGCAGGTCGACTgacaccatgaggcaaaggat	For cloning mtrA into pUT18C for C-terminal BACTH.
LM513	BACTH-mtrB-Fwd-1	TGCATGCCTGCAGGTCGACTatcttcggctccaggcgg	For cloning mtrB into pKNT25 and pUT18 for N-terminal BACTH.
LM516	BACTH-mtrB-Rev	GTACCCGGGGATCCTCTAGcacgctctcctccgctgc	For cloning mtrB into any BACTH vector.
LM514	BACTH-mtrB-Fwd-2	GGCGGGCTGCAGGGTCGACTatcttcggctccaggcgg	For cloning mtrB into pKT25 for C-terminal BACTH.
LM518	BACTH-steA-Fwd-2	GGCGGGCTGCAGGGTCGACTaagatgtcagcgctgctaact	For cloning tapA into pKT25 for C-terminal BACTH.
LM520	BACTH-steA-Rev	GGTACCCGGGGATCCTCTAGtccacccagtgagccgat	For cloning tapA into any BACTH vector.
LM519	BACTH-steA-Fwd-3	AACGCCACTGCAGGTCGACTaagatgtcagcgctgctaact	For cloning tapA into pUT18C for C-terminal BACTH.
LM525	BACTH-mtrB-HAMP-Rev	GGTACCCGGGGATCCTCTAGctggatctgacgtgacaggc	For cloning mtrB truncated after HAMP domain into any BACTH vector.
LM490	MtrA-D56A-Rev	agcatcaaaGcgagcagga	For mutating mtrA D56A by overlap PCR mutagenesis.
LM491	MtrA-D56A-Fwd	tcctgctcgCtttgatgct	For mutating mtrA D56A by overlap PCR mutagenesis.
LM486	MtrB-H279Y-Rev	gcagttcgtAgctcacgtca	For mutating mtrB H279Y by overlap PCR mutagenesis.
LM487	MtrB-H279Y-Fwd	tgacgtgagcTacgaactgc	For mutating mtrB H279Y by overlap PCR mutagenesis.
LM504	mtrB-P214L-Rev	gaccgcaccAgttgcacg	For mutating mtrB P214L by overlap PCR mutagenesis. Potential gain-of-function mutation found in histidine kinases from other bacteria.
LM505	mtrB-P214L-Fwd	cgtgcaacTggtgcggtc	For mutating mtrB P214L by overlap PCR mutagenesis. Potential gain-of-function mutation found in histidine kinases from other bacteria.
LM559	Myc-MtrA4-Rev	CAGCAGATCCTCTTCTGAGATGAGTTTTTGTTCTTCCGCcatggtgtccatggtgtca	For making N-terminal Myc-tagged mtrA after Met4.
LM560	Myc-MtrA4-Fwd	GCGGAAGAACAAAAACTCATCTCAGAAGAGGATCTGCTGaggcaaaggatccttgtcg	For making N-terminal Myc-tagged mtrA after Met4.
LM69	mScarlet-Fwd	gtgtccaagggcgaagcc	For cloning mScarlet.
LM66	mScarlet-HRCT70-Rev	TCCCCAATTAATTAGCTAAGCTTTCActtatagagttcatccatgccgc	For cloning mScarlet.
LM529	pPirG-XbaI-Fwd	CGTTTAATACTGCATGCACTCTAGAgtcgaaattaccggtggact	For amplifying pirG (MSMEG_6405) promoter with pTweety homology.
LM530	pPirG-mScarlet-Rev	GGCTTCGCCCTTGGACACCATggaagtctcctcaatacatggac	For amplifying pirG (MSMEG_6405) promoter with mScarlet homology for promoter fusion.
LM567	pFtsZ-500-mScar-Fwd	CGTTTAATACTGCATGCACTCTAGAgttggcgctgccgtatct	For making mScarlet reporter driven by ftsZ promoter. Control promoter for pirG reporter experiments.
LM556	pFtsZ-mScarlet-Rev	TTCGCCCTTGGACACCATggatcgtcttcctccct	For making mScarlet reporter driven by ftsZ promoter. Control promoter for pirG reporter experiments.
LM555	pUv15-mScarlet-Rev	ggcttcgcccttggacaccataTGTATATCTCCTCCTTAATTAAGCA	For overexpressing mScarlet.
WN52	qPCR-sigA-Fwd	ccaagggctacaagttctcg	For qPCR to measure sigA mRNA expression in M. smegmatis.
WN53	qPCR-sigA-Rev	cttgttgatcacctcgacca	For qPCR to measure sigA mRNA expression in M. smegmatis.
LM351	qPCR-ripA-1-Fwd	caagctcgaccactactcgg	For qPCR to measure ripA mRNA expression in M. smegmatis.
LM352	qPCR-ripA-1-Rev	ttgcccagatacatcgcgac	For qPCR to measure ripA mRNA expression in M. smegmatis.
LM561	qPCR-pirG-1-Fwd	tcccagttcggcatcaac	For qPCR to measure pirG mRNA expression in M. smegmatis.
LM562	qPCR-pirG-1-Rev	gtcaagcccggcgtcaaac	For qPCR to measure pirG mRNA expression in M. smegmatis.
